# Functional traits trade-offs define plant population stability worldwide

**DOI:** 10.1101/2022.06.24.497476

**Authors:** Luisa Conti, Enrique Valencia, Thomas Galland, Lars Götzenberger, Jan Lepš, Anna E-Vojtkó, Carlos P. Carmona, Maria Májeková, Jiří Danihelka, Jürgen Dengler, David J. Eldridge, Marc Estiarte, Ricardo García-González, Eric Garnier, Daniel Gómez, Věra Hadincová, Susan P. Harrison, Tomáš Herben, Ricardo Ibáñez, Anke Jentsch, Norbert Juergens, Miklós Kertész, Katja Klumpp, František Krahulec, Frédérique Louault, Rob H. Marrs, Gábor Ónodi, Robin J. Pakeman, Meelis Pärtel, Begoña Peco, Josep Peñuelas, Marta Rueda, Wolfgang Schmidt, Ute Schmiedel, Martin Schuetz, Hana Skalova, Petr Šmilauer, Marie Šmilauerová, Christian Smit, MingHua Song, Martin Stock, James Val, Vigdis Vandvik, David Ward, Karsten Wesche, Susan K. Wiser, Ben A. Woodcock, Truman P. Young, Fei-Hai Yu, Martin Zobel, Francesco de Bello

**Author notes:** **Correspondence: Luisa Conti**, Faculty of Environmental Sciences, Czech University of Life Sciences Prague, Kamýcká 129, 165 00 Praha-Suchdol.

## Abstract

1. Ecological theory posits that temporal stability patterns in plant populations are associated with differences in species’ ecological strategies. However, empirical evidence is lacking about which traits, or trade-offs, underlie species stability, specially across different ecosystems.
2. To address this, we compiled a global collection of long-term permanent vegetation records (>7000 plots from 78 datasets) from a wide range of habitats and combined this with existing trait databases. We tested whether the observed inter-annual variability in species abundance (coefficient of variation) was related to multiple individual traits and multivariate axes of trait variations (PCoA axes).
3. We found that species with greater leaf dry matter content and seed mass were consistently more stable over time (lower variability in species abundance) although other leaf traits played a significant role as well, albeit weaker. Using multivariate axes did not improve predictions by specific traits.
4. Our results confirm existing theory, providing compelling empirical evidence on the importance of specific traits, which point at ecological trade-offs in different resource use and dispersal strategies, on the stability of plant populations worldwide.
