## Supplementary material for "Functional traits trade-offs define plant population stability worldwide": Table S2 Dataset information

### Sheet: dataset info
Dataset ID	Name	Country	Latitude	Longitude	Habitats	Treatments applied	Type of data	Start	End	Duration	Richness	Mean annual temp	Max temp warmest month	Min temp coldest month	Annual precipitation	Precipitation seasonality	Reference (when available)
D1	Adler_Montana	USA	46.3167	-105.8	Grassland	Grazing	Cover	1932	1945	14	50	7.6	31.7	-14.8	329	62	Anderson J., Vermeire L. & Adler P.B. (2011). Fourteen years of mapped, permanent quadrats in a northern mixed prairie, USA. Ecology 92:1703.
D2	Adler_Kansas	USA	38.8	-99.3	Grassland	Exclusion	Cover	1933	1972	40	50	11.9	33.7	-9.3	583	56	Adler P.B., Tyburczy W.R., & Lauenroth W. (2007). Long-term mapped quadrats from Kansas prairie: demographic information for herbaceaous plants. Ecology 88:2673.
D3	Adler_Colorado	USA	40.8456	-104.71	Grassland	Grazing; Exclusion	Cover	1997	2010	14	35	8.3	30	-10.5	366	60	Chu C., Norman J., Flynn R., Kaplan N., Lauenroth W.K. & Adler P.B. (2013). Cover, density, and demographics of shortgrass steppe plants mapped 1997–2010 in permanent grazed and ungrazed quadrats. Ecology 94:1435
D4	Adler_Arizona	USA	31.8333	-110.883	Grassland	Grazing	Cover	1915	1935	19	18	17.9	35.4	1.1	403	78	Anderson J., McClaran M.P. & Adler P.B. (2012). Cover and density of semi-desert grassland plants in permanent quadrats mapped from 1915 to 1947. Ecology 93:1492.
D5	Adler_Idaho	USA	44.2	-112.2	Grassland/Shrubland	Exclusion	Cover	1926	1957	32	60	5.8	29.6	-13.6	253	36	Zachmann L., Moffet C., & Adler P.B. (2010) Mapped quadrats in sagebrush steppe: long-term data for analyzing demographic rates and plant–plant interactions. Ecology 91:3427.
D6	Anderson_New_Mexico	USA	32.8333	-107.333	Grassland	Exclusion; Fertilization	Frequency	1982	2003	22	54	15.5	35	-4.1	252	73
D7	Bestelmeyer_New_Mexico	USA	32.925	-107.358	Shrubland; Grassland	Exclusion	Cover	1995	2010	16	48	15.1	34.4	-4	264	74
D8	Schmiedel_Askham	South Africa	-26.7609	20.614	Grassland		Cover	2005	2016	12	30	20.1	35.7	1.2	184	75	Schmiedel U., Jacke V., Hachfeld B.& Oldeland J. (2020). Response of Kalahari vegetation to seasonal climate and herbivory: Results of 15 years of vegetation monitoring. J Veg Sci
D9	Schmiedel_Soebatsfontein	South Africa	-30.1865	17.5434	Grassland/Shrubland		Cover	2002	2017	16	77	17.2	28.3	6.6	130	68	Schmiedel U.& Oldeland J.(2018). Vegetation responses to seasonal weather conditions and decreasing grazing pressure in the arid Succulent Karoo of South Africa. Afr J Range For Sci, 35, 303-310.
D10	Schmiedel_Leliefontein	South Africa	-30.3905	18.2757	Grassland/Shrubland		Cover	2002	2016	15	94	15.2	28.8	3.3	170	49	Jürgens N., Schmiedel U., Haarmeyer D., Dengler J., Finckh M., Goetze D., Gröngröft A., et al. (2012). The BIOTA Biodiversity Observatories in Africa—a standardized framework for large-scale environmental monitoring. Env Monit Assess, 184, 655–678.
D11	Schmiedel_Vanrhynsdorp	South Africa	-31.2859	18.5915	Grassland/Shrubland		Cover	2002	2017	16	98	19.2	32.6	6.6	130	62	Jürgens N., Schmiedel U., Haarmeyer D., Dengler J., Finckh M., Goetze D., Gröngröft A., et al. (2012). The BIOTA Biodiversity Observatories in Africa—a standardized framework for large-scale environmental monitoring. Env Monit Assess, 184, 655–678.
D12	Kertesz_Kiskunsag	Hungary	46.7308	19.5351	Grassland/Shrubland	Grazing; Fire	Cover	1997	2015	15	29	10.8	27	-3.9	541	25	Kertész M., Aszalós R., Lengyel A. & Ónodi G. (2017). Synergistic effects of the components of global change: Increased vegetation dynamics in open, forest-steppe grasslands driven by wildfires and year-to-year precipitation differences. PLOS ONE 12, 1–11.
D13	Seabloom_Minnesota	USA	45.4114	-93.1629	Grassland	Exclusion; Fertilization	Cover	2007	2013	7	25	6.3	28.1	-17.5	751	51	Seabloom E. (2018). Plant Species Composition percent cover:Nutrient Network: A cross-site investigation of bottom-up control over herbaceous plant community dynamics and ecosystem function. ver 8. Environmental Data Initiative.
D14	Reich_Minnesota	USA	45.41	-93.19	Forest	Fire	Frequency	1984	2010	27	41	6.3	28.1	-17.5	751	51	Reich P. (2018). Herb Survey: Effect of Burning Patterns on Vegetation in the Fish Lake Burn Compartments ver 8. Environmental Data Initiative.
D15	Tilman_Minnesota_e054	USA	45.41	-93.19	Grassland		Biomass	1988	2013	26	82	6.3	28.1	-17.5	751	51	Tilman D. (2018). Plant aboveground biomass data: Old-Field Chronosequence: Plant Productivity ver 8. Environmental Data Initiative.
D16	Tilman_Minnesota_e001	USA	45.4	-93.2	Grassland	Grazing; Exclusion; Fertilization	Biomass	1982	2011	30	68	6.3	28.1	-17.5	751	51	Tilman D. (2018). Plant aboveground biomass data: Long-Term Nitrogen Deposition: Population, Community, and Ecosystem Consequences ver 8. Environmental Data Initiative.
D17	Tilman_Minnesota_e002	USA	45.4	-93.2	Grassland	Fire; Exclusion; Fertilization	Biomass	1982	2013	32	53	6.3	28.1	-17.5	751	51	Tilman D. (2018). Plant aboveground biomass data: Long-Term Nitrogen Deposition During Grassland Succession ver 9. Environmental Data Initiative.
D18	Milchunas_Colorado	USA	40.8504	-104.774	Grassland	Grazing; Exclusion	Cover	1992	2008	17	23	8.2	29.8	-10.4	367	59
D19	Dengler_Hohbeck	Germany	53.0525	11.4063	Grassland		Cover	2007	2012	6	34	8.8	22.7	-2.4	571	19
D20	Pakeman3_Dufftown	United Kingdom	57.7333	-3.1	Grassland/Shrubland	Grazing; Exclusion	Frequency	1990	1995	6	38	8.6	18.2	0.1	711	18	Pakeman R.J., Hulme P.D., Torvell L. & Fisher J.M. (2003) Rehabilitation of degraded dry heather (Calluna vulgaris (L.) Hull) moorland by controlled sheep grazing. Biol Conserv, 114, 389-400.
D21	Dyrness_Oregon	USA	44.35	-122.4	Forest	Removal; Fire	Cover	1962	2013	52	63	6.4	22.9	-4	2211	64	Dyrness C.T. & Halpern C.B. (2020). Plant succession and biomass dynamics following logging and burning in Watersheds 1 and 3, Andrews Experimental Forest, 1962 to Present ver 16. Environmental Data Initiative.
D22	Eldridge_Australia	Australia	-29.8111	147.125	Grassland/Shrubland		Biomass	1991	2002	12	153	19.8	35.1	4.5	450	33	Eldridge, D.J. & Koen, T.B. (2003). Detecting environmental change in eastern Australia: rangeland health in the semi-arid woodlands. Sci Total Environ 310, 211-219
D23	Pakeman2_Mariott	United Kingdom	56.8667	-2.6	Grassland	Grazing; Exclusion	Frequency	1991	2000	10	22	7.8	18	-0.8	729	15	Marriott C.A., Hood K., Fisher J.M. & Pakeman R.J. (2009) Long-term impacts of extensive grazing and abandonment on the species composition, richness, diversity and productivity of agricultural grassland. Agriculture Ecosystems and Environment, 134, 190-200.
D24	Garnier_LaFage	France	43.9167	3.1	Grassland	Grazing; Fertilization	Frequency	1978	2005	28	61	10.6	25.5	-0.8	793	15
D25	BioTIME_Caucasus	Russia	43.45	41.69	Grassland		Cover	1981	2009	28	27	1.3	16.8	-11.9	912	45
D26	ECN_Clocaenog	United Kingdom	53.0553	-3.46528	Grassland/Shrubland		Frequency	1998	2012	15	4	7.2	17.5	-1.2	1189	21	Reinsch S., Sowerby A. & Emmett B.A. (2015). Vegetation survey data from Climoor fieldsite in Clocaenog Forest 1999 - 2012. NERC Environmental Information Data Centre.
D27	Harrison_California	USA	38.85	-123.5	Grassland		Cover	2006	2015	10	48	11.5	23.4	2.3	1208	85
D28	Havstad_New_Mexico	USA	32.6167	-106.667	Grassland		Cover	1915	2001	87	40	14.7	34.3	-5.1	257	72
D29	Herben_Krkonose1	Czech Republic	50.695	15.7069	Grassland		Biomass	1984	2001	18	17	3.2	15.6	-8.6	921	27
D30	Herben_Krkonose2	Czech Republic	50.6903	15.7949	Grassland		Biomass	1986	2015	30	43	4.6	17.9	-8.3	809	32
D31	BioTIME_Hog_Island	USA	37.6667	-75.6667	Grassland	Fertilization	Cover	1992	2014	23	35	14.2	29.7	-1.6	1027	12
D32	Ibanez_Napal	Spain	42.7167	-1.21667	Grassland	Removal; Exclusion; Fertilization	Frequency	2004	2015	12	70	10.6	25	-0.8	939	19	Klumpp K., Tallec T., Guix N. & Soussana J.F. (2011). Long-term impacts of agricultural practices and climatic variability on carbon storage in a permanent pasture. Glob Change Biol, 17, 3534–3545.
D33	BioTIME_Alaska_ITEX13	USA	68.62	-149.61	Grassland		Cover	1994	2008	15	40	-11.4	16.5	-35.3	228	61
D34	BioTIME_Alaska_ITEX14	USA	68.6295	-149.578	Grassland		Cover	1982	2000	19	13	-11.5	16.5	-35.3	225	64
D35	Jentsch_Bayreuth	Germany	49.9217	11.585	Grassland		Cover	2008	2016	9	31	8.3	22.8	-3.5	645	21
D36	Danihelka_Palava	Czech Republic	48.8658	16.6447	Grassland		Cover	1993	2001	9	63	8.6	24.3	-5	605	35	Lepš J. (2014). Scale‐ and time‐dependent effects of fertilization, mowing and dominant removal on a grassland community during a 15‐year experiment. J Appl Ecol, 51: 978-987.
D37	Klumpp_Laqueuille	France	45.6437	2.73472	Grassland	Grazing; Fertilization	Frequency	2002	2016	15	49	7.4	21.1	-3.3	877	19	Rothacher J.S. 2017. Precipitation measurements from historic and current standard, storage and recording rain gauges at the Andrews Experimental Forest, 1951 to present ver 3. Environmental Data Initiative.
D38	Lauenroth_Colorado	USA	40.8452	-104.711	Grassland	Grazing; Removal; Exclusion	Frequency	1997	2005	9	14	8.3	30	-10.5	366	60
D39	Leps_Orhazeni	Czech Republic	48.9528	14.5928	Grassland	Mowing; Removal; Fertilization	Biomass	1999	2015	17	63	7.6	23.1	-5.7	769	33
D40	Louault_Theix	France	45.7231	3.0225	Grassland	Grazing; Fertilization	Frequency	2004	2013	10	37	8	21.8	-2.9	799	24	Viereck L.A., Van Cleve K., Chapin F.S., Hollingsworth T.N., Ruess R.W. & Bonanza Creek LTER (2016). Vegetation Plots of the Bonanza Creek LTER Control Plots: Species Percent Cover (1975 - 2009) ver 20. Environmental Data Initiative.
D41	Collins_New_Mexico	USA	34.302	-106.736	Grassland/Shrubland; Grassland; Shrubland		Frequency	1989	2014	26	102	12	31.9	-6.8	313	62
D42	Wiser_Fraser	New Zealand	-44.9975	169.478	Grassland	Fire	Frequency	1959	2006	33	124	4.3	16.8	-5.7	1406	9
D43	Wiser_Harper	New Zealand	-43.12	171.5	Grassland	Grazing	Frequency	1959	1991	32		6.8			2592	14	Rose, A.B., Platt, K.H. and Frampton, C.M., 1995. Vegetation change over 25 years in a New Zealand short-tussock grassland: effects of sheep grazing and exotic invasions. New Zealand Journal of Ecology, pp.163-174.
D44	Pakeman1_Dunetop_Silver	United Kingdom	57.2667	-7.4	Grassland	Exclusion	Cover	2004	2010	7	44	8.1	15.9	1	1231	27
D45	Pakeman2_Cleish_Kirkton	United Kingdom	56.2917	-4.06667	Grassland	Grazing; Exclusion	Frequency	1989	1995	7	28	7.3	18.1	-1.5	907	17	Hulme P.D., Pakeman R.J., Torvell L., Fisher J.M. & Gordon I.J. (1999) The effects of controlled sheep grazing on the dynamics of upland Agrostis-Festuca grassland. J Appl Ecol, 36, 886-900.
D46	Pakeman2_BellHill_Cleish	United Kingdom	55.8	-2.84167	Grassland	Grazing; Exclusion	Frequency	1985	1991	7	23	5.9	16.6	-2.7	1016	15	Grant S.A., Torvell L., Common T.G., Sim E.M. & Small J.L. (1996) Controlled grazing studies on Molinia grassland: effects of different seasonal patterns and levels of defoliation on Molinia growth and responses of swards to controlled grazing by cattle. J Appl Ecol, 33, 1267-1280.
D47	Pakeman2_Cleish_Sourhope	United Kingdom	55.8083	-2.85833	Grassland	Grazing	Frequency	1984	1993	6	17	7.3	18.1	-1.5	907	17	Common T.G., Wright I.A. & Grant S.A. (1998) The effect of grazing by cattle on animal performance and floristic composition in Nardus-dominated swards. Grass and Forage Science, 53, 260–269. Grant, S.A., Torvell, L., Sim, E.M., Small, J. & Armstrong, R.H. (1996b) Controlled grazing studies on Nardus grassland: effects of between-tussock sward height and species of grazer on Nardus utilisation an…
D48	Pakeman3_Burnhead	United Kingdom	55.3667	-2.45	Grassland/Shrubland	Grazing; Fire; Exclusion	Frequency	1989	1994	6	26	6.7	17.6	-2	960	15	Pakeman R.J. & Nolan A.J. (2009) Setting sustainable grazing levels for heather moorland: a multi-site analysis. J Appl Ecol, 46, 363-368.
D49	Pakeman3_Claonaig_Dundonell	United Kingdom	56.2833	-5.66667	Grassland/Shrubland	Grazing; Exclusion	Frequency	1992	1998	6	31	9	18.2	0.9	1720	28	Pakeman R.J. & Nolan A.J. (2009) Setting sustainable grazing levels for heather moorland: a multi-site analysis. J Appl Ecol, 46, 363-368.
D50	Pardo_Ordesa	Spain	42.6717	-0.0555556	Grassland	Exclusion	Frequency	1993	2012	20	51	0.7	13	-9.1	1430	12	Pardo I., Doak D.F., García-González R., Gómez D. & García M.B. (2015). Long-term response of plant communities to herbivore exclusion at high elevation grasslands. Biodivers Conserv 24: 3033–3047.
D51	Peco_Madrid	Spain	40.6	-3.63333	Grassland		Frequency	1980	1995	16	89	13.5	30.5	1.2	443	37	Peco B. Modelling Mediterranean pasture dynamics. Vegetatio 83:269-276
D52	Penuelas_Garraf	Spain	41.3025	1.81806	Shrubland		Frequency	1998	2014	17	24	15.5	27.1	5.5	630	29	Liu D., Peñuela, J., Ogaya R., Estiarte M., Tielbörger K., Slowik F., Yang X., Bilton M.C. (2017). Species selection under long-term experimental warming and drought explained by climatic distributions. New Phytol 217: 1494–1506
D53	Peters_New_Mexico_grama	USA	34.3592	-106.736	Grassland; Grassland/Shrubland	Removal	Cover	1995	2015	21	64	12.6	33.3	-7.3	250	65
D54	Pakeman3_Redesdale	United Kingdom	55.3667	-2.45	Grassland/Shrubland	Grazing; Exclusion	Frequency	1989	1994	6	34	6.7	17.6	-2	960	15	Hulme P.D., Merrell B.G., Torvell L., Fisher J.M, Small J.L & Pakeman R.J. (2002) Rehabilitation of degraded Calluna vulgaris (L.) Hull - dominated wet heath by controlled sheep grazing. Biol Conserv, 107, 351-363.
D55	Marrs_Derbyshire	United Kingdom	54.6917	-2.41	Shrubland	Grazing; Mowing; Removal; Fertilization	Frequency	1994	2003	10	23	5.6	16.5	-2.9	1290	20
D56	ECN_UK	United Kingdom	52.6342	-2.29994	Forest; Grassland/Shrubland; Grassland		Frequency	1994	2012	19	90	9.6	21.7	-0.3	822	20	Louault F., Pottier J., Note P., Vile D., Soussana LF. & Carrere P.( 2017) Complex plant community responses to modiﬁcations of disturbance and nutrient availability in productive permanent grasslands. J Veg Sci , 28, 538–549.
D57	Rothacher_Oregon	USA	44.2167	-122.25	Forest		Cover	1964	1983	20	37	8.5	26.4	-2.9	1904	64
D58	ERA_Rothamsted	United Kingdom	51.8092	-0.372778	Grassland	Fertilization	Biomass	1991	2000	10	48	9.7	21.9	0	668	11
D59	Rueda_Madrid	Spain	40.3833	-4.2	Grassland/Shrubland	Mowing; Exclusion	Cover	2002	2007	6	50	13.8	31	1.1	396	33	Rueda M., Rebollo S. & Garcia-Salgado G. (2013). Contrasting impacts of different-sized herbivores on species richness of Mediterranean annual pastures differing in primary productivity. Oecologia 172: 449-459
D60	Schmidt_Streuobstwiese	Germany	51.5435	10.059	Grassland		Cover	2001	2015	15	104	7.7	21	-3.7	773	18	Schmidt W. (2007): Wie rasch kehrt die Vielfalt in artenarme Wiesenfuchsschwanz-Wiesen zurück? - Ergebnisse aus Dauerflächenuntersuchungen zur Extensivierung des Grünlandes. Hercynia 40: 111-132.
D61	Schmidt_Goettingen_succession	Germany	51.5566	9.95729	Grassland	Mowing; Fertilization	Cover	1969	2015	47	207	9.1	21.6	-3.3	675	22	Dölle M. & Schmidt W. (2009) The relationsship between soil seed bank, above-ground vegetation and disturbance intensity on old-field successional permanent plots. Appl. Veg. Sci. 12: 415-428.
D62	Schuetz_SNP	Switzerland	51.55	10.0666	Grassland; Forest	Exclusion	Cover	1917	2015	99	122	0.2	11.3	-9.7	1199	26	Schütz M., Krüsi B.O., Edwards P.J. (eds.) 2000: Succession research in the Swiss National Park. From Braun-Blanquets’s permanant plots to models of long-term ecological change. Nationalpark-Forschung in der Schweiz 89, 259pp.
D63	Muldavin_New_Mexico	USA	34.3081	-106.494	Grassland/Shrubland	Grazing; Fire; Exclusion	Frequency	2004	2013	10	13	11.2	31	-7.2	339	61
D64	Pockman_New_Mexico	USA	34.3331	-106.736	Grassland; Grassland/Shrubland; Shrubland		Cover	2002	2011	10	42	12.6	33.2	-7.2	252	62
D65	Davidson_New_Mexico	USA	34.333	-106.628	Grassland	Grazing	Cover	2005	2013	9	23	12.2	32.5	-7.2	278	62
D66	Muldavin_New_Mexico_pinj	USA	34.368	-106.535	Forest		Cover	2003	2016	14	41	10.9	30.7	-7.4	350	59
D67	Peters_New_Mexico	USA	32	-106	Grassland; Grassland/Shrubland; Shrubland		Cover	1989	2012	24	58	14.5	32.6	-3	289	72
D68	Stapp_Colorado	USA	40.8293	-104.757	Grassland; Shrubland		Cover	1999	2007	9	36	8.4	29.9	-10.4	364	59
D69	Schmidt_Goettingen	Germany	51.5287	10.0457	Forest	Fertilization	Cover	1998	2015	18	31	7.4	21.7	-3.2	682	20	Heinrichs S., Dierschke H., Kompa T. & Schmidt W. (2018): Effect of phenology, nutrient availability and windthrow on flowering of Allium ursinum - results from long-term monitoring and experiments. Tuexenia 38: 111-134.
D70	Smilauer_Zvikov	Czech Republic	48.989	14.6077	Grassland	Removal	Cover	2005	2016	12	57	7.6	23.1	-5.7	765	34
D71	Smit_Anloo	Netherlands	53.0496	6.66143	Grassland	Mowing	Cover	1972	2008	37	76	8.7	21	-1.5	787	18
D72	Song_Qinghai	China	37.6167	101.2	Grassland	Exclusion; Fertilization	Cover	2005	2016	12	50	0.7	17.7	-19.5	446	95
D73	Stock_Schleswig_Holstein	Germany	54.6014	8.83797	Other	Grazing	Cover	1991	2015	25	19	8.2	19.8	-1.7	825	26
D74	Young_Laikipia	Kenya	0.285469	36.8687	Grassland/Shrubland	Grazing; Exclusion	Frequency	2000	2015	16	49	17.4	27.5	7.6	664	53	Young T.P., Okello B., Kinyua D.,& Palmer T.M. (1997) KLEE: the Kenya long-term exclosure experiment. Afr J Range for Sci, 14, 94-102.
D75	Vandvik_Lurekalven	Norway	60.7	5.08333	Shrubland	Grazing; Fire	Frequency	1994	2005	12	59	7.6	17.2	-0.2	2086	33	Vandvik V., Heegaard E., Aarrestad P.A. & Måren I.E. (2005). Managing heterogeneity: the importance of grazing and environmental variation on post-fire succession in heathlands. J Appl Ecol 42: 139-149
D76	Viereck_Alaska	USA	65	-148	Grassland; Grassland/Shrubland		Cover	1983	2008	25	30	-3.9	21.4	-26.4	301	62
D77	Wesche_Gobi	Mongolia	43.7767	103.567	Grassland	Exclusion	Cover	2000	2007	8	40	3.6	26.4	-21.6	140	102
D78	Woodcock_Wallingford	United Kingdom	51.784	-1.30717	Grassland	Grazing; Mowing; Exclusion	Frequency	1991	2009	19	75	9.7	21.1	0.5	627	14	Woodcock B.A., McDonald A.W. & Pywell R.F. (2011). Can long-term floodplain meadow recreation replicate species composition and functional characteristics of target grasslands? J Appl Ecol 48, 1070-1078.
D79	Zobel_Ahja	Estonia	58.1103	27.0706	Grassland	Fertilization	Cover	2002	2015	14	28	5	21.7	-10	607	33

### Sheet: metadata
Variables	details
Latitude	Decimal (wgs 84)
Longitude
Duration	Years
Mean annual temperature	°C
Max temp of warmest month
Min temp of coldest month
Annual precipitation	mm
Precipitation seasonality	Coefficent of variation (mean annual precipitation/standard deviation of annual precipitation)
Treatment description
Grazing	Includes various types of vertebrate herbivory and related activity such as trampling and redistribution of nutrients via ejections
Exclusion	Grazing exclusion, consists on the prevention of wild and domestic macro-vertebrate herbivory via some type of fencing
Mowing	Introduction of periodic (non-species-specific) biomass removal by various mechanical means
Removal	Biomass elimination of the dominant species in the plots by different means
Fire	Recovered vegetation after natural or experimental burning events
Fertilization	Modification of nutrient availability in the soil
Type of data description
Cover	Visual species cover estimates
Frequency	Species individual frequency
Biomass	Species above-ground biomass
