## Supplementary material for "Functional traits trade-offs define plant population stability worldwide": Table S3 Functional traits information

### Sheet: Numerical
Traits	Height	LDMC	SLA	Leaf N	Leaf P	Seed mass	SSD
Description (from ﻿Pérez-Harguindeguy, et al. 2013)	﻿Shortest distance between the upper boundary ofthe main photosynthetic tissues (excluding inflorescences) on a plant and the ground level	﻿Leaf dry-matter content (LDMC) is the oven-dry mass of a leaf, divided by its water-saturated fresh mass	﻿Specific leaf area (SLA) is the one-sided area of a fresh leaf, divided by its oven-dry mass	﻿Leaf N concentration is the total amounts of N per unit of dry leaf mass	﻿Leaf P concentration is the total amounts of P per unit of dry leaf mass	﻿Oven-dry mass of an average seed of a species	﻿Stem-specific density (SSD) is the oven-dry mass of a section of the main stem of a plant divided by the volume of the same section, when still fresh
Unit	m	g/g	mm2 mg-1	mg/g	mg/g	mg	mg/mm3
Total Species	1465	763	1122	738	580	1629	189
Mean	1.42264	0.252441	21.5202	22.0554	1.99707	29.4448	0.403996
SD	4.69994	0.0986772	15.1821	8.53308	0.959408	381.235	0.199941
Mean percentage across datasets of total species abundance for which trait values are available	0.691039	0.519039	0.614831	0.548458	0.499122	0.704945	0.309177
Mean percentage across plots in each dataset of total species abundance for which trait values are available
D1	0.48982	0.0269459	0.344121	0.382117	0.383149	0.515826	0.00412122
D2	0.588102	0.278543	0.568932	0.581028	0.46094	0.607143	0.277936
D3	0.153152	0.042643	0.147454	0.153046	0.152462	0.138053	0.00799004
D4	0.279877	0.137812	0.2301	0.156297	0.0684669	0.272497	0.00354624
D5	0.686162	0.0932609	0.179679	0.191872	0.191866	0.890667	0.0444765
D6	0.419436	0.251741	0.302685	0.276712	0.0968306	0.788302	0.037655
D7	0.355099	0.183684	0.216406	0.211827	0.0465211	0.78299	0.0385171
D8	0.852406	0.216881	0.216881	0.216881	0.158048	0.859171	0.00414394
D9	0.0579442	0.00903103	0.0380585	0.0200409	0.0368069	0.476563	0
D10	0.0648121	0.0154474	0.0479209	0.0213084	0.0198952	0.419056	5.43774e-07
D11	0.0840118	0.00318105	0.0113118	2.91458e-05	0.0628583	0.324251	0
D12	0.694655	0.467644	0.517905	0.601797	0.594022	0.692441	0.216207
D13	0.95625	0.901424	0.972519	0.963531	0.727975	0.907919	0.809599
D14	0.808627	0.509069	0.83423	0.745022	0.545738	0.72431	0.220604
D15	0.939313	0.886957	0.946641	0.90058	0.729759	0.90758	0.683974
D16	0.949014	0.917499	0.98662	0.962585	0.851313	0.913965	0.745
D17	0.961402	0.92891	0.975084	0.938449	0.846093	0.950176	0.801394
D18	0.352851	0.126541	0.290543	0.254134	0.250624	0.310868	0.019852
D19	0.386271	0.438453	0.377241	0.336964	0.319776	0.386278	0.308904
D20	0.897445	0.808043	0.812091	0.897128	0.805972	0.811022	0.753416
D21	0.778619	0.304868	0.650174	0.449783	0.383514	0.800257	0.264838
D22	0.781438	0.0740773	0.762941	0.0631134	0.0490183	0.82016	0.000908984
D23	0.997568	0.99752	0.99752	0.99717	0.99717	0.99752	0.989913
D24	0.855728	0.78597	0.805509	0.621635	0.608762	0.841417	0.0468651
D25	0.756674	0.567726	0.577643	0.582029	0.515453	0.718689	0.404099
D26	1	1	1	1	1	1	1
D27	0.56744	0.476522	0.555851	0.411024	0.41025	0.859342	0.00607087
D28	0.259837	0.152091	0.153202	0.146767	0.0686169	0.375122	0.0110032
D29	0.649959	0.603664	0.603664	0.614331	0.611576	0.815861	0.571888
D30	0.646885	0.546165	0.638266	0.624077	0.589798	0.83651	0.456609
D31	0.88182	0.151033	0.16004	0.19926	0.161499	0.621549	0.115809
D32	0.936248	0.611782	0.682379	0.474731	0.462863	0.765569	0.106755
D33	0.344303	0.274473	0.324361	0.370084	0.251012	0.277214	0.105716
D34	0.516937	0.338822	0.516937	0.516937	0.516937	0.516937	0
D35	0.996898	0.985717	0.989874	0.603771	0.596571	0.987513	0.563745
D36	0.867357	0.557866	0.791256	0.600161	0.500896	0.79197	0.0623314
D37	0.98122	0.974107	0.975133	0.956673	0.949865	0.983929	0.776607
D38	0.40443	0.125577	0.30258	0.303867	0.302572	0.387962	0.0364372
D39	0.992557	0.931556	0.992515	0.94814	0.960798	0.989409	0.574787
D40	0.997375	0.86663	0.867687	0.730448	0.729995	0.867687	0.520295
D41	0.294873	0.222829	0.309083	0.31352	0.087633	0.338595	0.069425
D42	0.426401	0.22232	0.454585	0.252852	0.249263	0.278297	0.050046
D43	0.614083	0.369995	0.622674	0.391331	0.390204	0.421635	0.199308
D44	0.964974	0.953828	0.963883	0.952247	0.939533	0.962308	0.819253
D45	0.958316	0.955629	0.958316	0.955575	0.912944	0.955074	0.774224
D46	0.991983	0.991983	0.991983	0.988018	0.982604	0.877304	0.766974
D47	0.999663	0.999663	0.999663	0.999492	0.987003	0.981104	0.769058
D48	0.880977	0.822968	0.822968	0.880947	0.822938	0.822968	0.553402
D49	0.682109	0.673509	0.674684	0.679196	0.671647	0.67432	0.645244
D50	0.937217	0.448401	0.911831	0.854389	0.663193	0.907906	0.312505
D51	0.81263	0.377108	0.719442	0.298497	0.287022	0.806806	0.0566975
D52	0.932599	0.569609	0.818444	0.208185	0.206982	0.925222	0.0764491
D53	0.469784	0.21569	0.307579	0.287889	0.0990586	0.73666	0.0848232
D54	0.912455	0.863634	0.863634	0.912455	0.862904	0.863634	0.68089
D55	0.935089	0.920121	0.935129	0.920173	0.915945	0.935002	0.455621
D56	0.73757	0.667618	0.677518	0.68649	0.655631	0.700982	0.423174
D57	0.89129	0.348006	0.850108	0.520753	0.480825	0.883993	0.177153
D58	0.999373	0.973303	0.983547	0.911311	0.911308	0.983526	0.744999
D59	0.940888	0.419139	0.786982	0.297396	0.284538	0.908281	0.0236155
D60	0.980649	0.889747	0.905703	0.833564	0.802432	0.900123	0.460432
D61	0.960421	0.710441	0.847628	0.816015	0.753469	0.900526	0.411025
D62	0.999214	0.87288	0.876758	0.655358	0.650896	0.892098	0.511358
D63	0.0626046	0.0178048	0.065874	0.0667642	0.0445538	0.124811	0.0172378
D64	0.477741	0.447014	0.451105	0.451096	0.108252	0.515099	0.100086
D65	0.072229	0.0170851	0.0623726	0.0600772	0.0255004	0.0892265	0.0097762
D66	0.339714	0.222207	0.279925	0.264541	0.239885	0.584542	0.202247
D67	0.359399	0.232827	0.319514	0.322198	0.165974	0.4082	0.104902
D68	0.304744	0.122822	0.258455	0.214877	0.181797	0.357166	0.02048
D69	0.985759	0.95327	0.953301	0.982534	0.938283	0.955034	0.177059
D70	0.902997	0.843625	0.900335	0.872084	0.864813	0.898504	0.442929
D71	0.990856	0.938758	0.990672	0.872445	0.822739	0.963051	0.539643
D72	0.286888	0.182281	0.468915	0.70845	0.700554	0.212637	0.13174
D73	0.911806	0.592207	0.592207	0.324253	0.324253	0.9117	0.239147
D74	0.279115	0.00741669	0.0129311	0.00715586	0.000938827	0.398048	0
D75	0.711795	0.642759	0.642916	0.671669	0.607058	0.650757	0.44922
D76	0.755406	0.278434	0.46888	0.473111	0.438345	0.638428	0.144645
D77	0.659801	0.480748	0.480901	0.624886	0.592444	0.420852	0
D78	0.997441	0.997025	0.997029	0.929876	0.902103	0.994474	0.754444
D79	0.981266	0.969477	0.980245	0.841157	0.838853	0.978059	0.433728

### Sheet: correlations
Correlation between the numerical traits (as used in the models in the main text, i.e. log-transformed when skewed, centered and scaled)
On the lower side of the diagonal scatterplots showing correlation trend, on te upper panel the pearson correlation coefficent

### Sheet: Categorical
Traits	Life Span	Woodiness	Life Form	Growthform
Description	Classification of the common types ﻿of timing and duration of survival behaviour of individual plants in the absence of disturbances or catastrophes	Classification based on the presence of ﻿tough, secondary xylem and phloem from vascular cambium, and corky outer bark from cork cambium	﻿Plant life-form classification sensu Raunkiaer (1934)	Classification ﻿determined by the direction and extent of growth, and any branching ofthe main-shoot axis or axes
Total Species	1355	1790	1018	1774
Annuals	306
Not annuals	1049
Woody		303
Not woody		1487
P (Phanerophytes)			83
Cr (Cryptophytes)			82
H (Hemicryptophytes)			500
T (Therophytes)			253
Ch (Chamaephytes)			100
herb				994
fern				28
graminoid				404
shrub				200
shrub/tree				46
tree				48
herb/shrub				54
Mean percentage across datasets of total species abundance for which trait values are available	0.656124	0.827652	0.513098	0.824143
Mean percentage across plots in each dataset of total species abundance for which trait values are available
D1	0.345015	0.826347	0.00248053	0.743286
D2	0.292762	0.997458	0.00144024	0.997458
D3	0.051516	0.981856	5.04966e-05	0.981854
D4	0.239489	0.698238	0.0188737	0.698022
D5	0.653727	0.892671	0.0300923	0.89267
D6	0.417278	0.743083	0.0459981	0.743083
D7	0.363675	0.745972	0.00274027	0.745972
D8	0.0343525	0.975867	0	0.975867
D9	0.0960166	0.464197	0.011801	0.464197
D10	0.207956	0.451607	0.0724241	0.448407
D11	0.120994	0.320453	0.00682413	0.320453
D12	0.779938	0.793067	0.699496	0.786159
D13	0.949805	0.934089	0.312349	0.934089
D14	0.680239	0.765374	0.110943	0.765374
D15	0.90938	0.936102	0.617734	0.936102
D16	0.940448	0.940932	0.567782	0.940932
D17	0.95435	0.97578	0.704594	0.97578
D18	0.238815	0.979202	0.0147081	0.943218
D19	0.385422	0.400371	0.385422	0.400371
D20	0.812091	0.896376	0.811022	0.896376
D21	0.731614	0.817788	0.326535	0.81668
D22	0.686299	0.82316	0.642375	0.823236
D23	0.99752	0.99752	0.997568	0.99752
D24	0.85549	0.861335	0.855709	0.859513
D25	0.756675	0.988488	0.754163	0.988488
D26	1	1	1	1
D27	0.555176	0.830502	0.51519	0.830469
D28	0.299125	0.267874	0.0533816	0.267874
D29	0.649959	0.649959	0.649959	0.649959
D30	0.562002	0.562002	0.562916	0.562002
D31	0.851759	0.946222	0.114533	0.946222
D32	0.875019	0.931277	0.909656	0.927521
D33	0.308089	0.37613	0.273531	0.37613
D34	0.516937	0.516937	0.516937	0.516937
D35	0.991225	0.991117	0.994537	0.991117
D36	0.920517	0.899461	0.917258	0.896201
D37	0.975133	0.975133	0.98122	0.975133
D38	0.266347	0.964233	0.0160347	0.893685
D39	0.992294	0.990749	0.990791	0.990749
D40	0.867687	0.867687	0.997375	0.867687
D41	0.323773	0.952828	0.00259718	0.952779
D42	0.250578	0.508804	0.113572	0.508804
D43	0.46663	0.676569	0.345376	0.676569
D44	0.964051	0.964051	0.964974	0.964051
D45	0.958316	0.955074	0.955074	0.955074
D46	0.991983	0.877304	0.877304	0.877304
D47	0.999663	0.981276	0.981276	0.981276
D48	0.822968	0.880977	0.822968	0.880977
D49	0.674684	0.681781	0.674398	0.681781
D50	0.93358	0.928813	0.970419	0.926946
D51	0.712471	0.816171	0.689959	0.813534
D52	0.919075	0.926269	0.919269	0.926269
D53	0.576483	0.783743	0.0235811	0.783734
D54	0.863634	0.912455	0.863634	0.912455
D55	0.935262	0.935048	0.935046	0.935048
D56	0.690384	0.742176	0.695757	0.742176
D57	0.85497	0.89334	0.412903	0.89334
D58	0.983547	0.983528	0.999354	0.983528
D59	0.877774	0.910264	0.872475	0.90891
D60	0.912727	0.916069	0.972748	0.916006
D61	0.9469	0.93984	0.952615	0.93984
D62	0.876985	0.877005	0.999194	0.877005
D63	0.247303	0.913913	0	0.913913
D64	0.484534	0.920288	0.0037114	0.920288
D65	0.0707404	0.888401	0.00592951	0.888401
D66	0.287045	0.789073	0.028208	0.768993
D67	0.365404	0.892611	0.00674056	0.892364
D68	0.234498	0.931527	0.00519419	0.891243
D69	0.984026	0.985759	0.984026	0.985759
D70	0.852948	0.848675	0.849469	0.848675
D71	0.990844	0.983232	0.949564	0.983232
D72	0.544413	0.742161	0.243579	0.74168
D73	0.9117	0.9117	0.9117	0.9117
D74	0.171806	0.393932	0.00135659	0.393609
D75	0.660985	0.719944	0.661069	0.719944
D76	0.740444	0.815093	0.325764	0.815093
D77	0.641966	0.669397	0.050382	0.669397
D78	0.997441	0.979761	0.997229	0.979761
D79	0.979132	0.979066	0.979857	0.979066
